# The “Proxitome” of Arabidopsis Processing Bodies Reveals a Condensate-Membrane Interface Instructing Actin-Driven Directional Growth

**DOI:** 10.1101/2022.06.03.494746

**Authors:** Chen Liu, Andriani Mentzelopoulou, Amna Muhammad, Andriy Volkov, Dolf Weijers, Emilio Gutierrez-Beltran, Panagiotis N. Moschou

## Abstract

Cellular condensates can comprise membrane-less ribonucleoprotein assemblies with liquid-like properties. These cellular condensates influence various biological outcomes, but their liquidity hampers their isolation and characterization. Here, we investigated the composition of the condensates known as processing bodies (PBs) in the model plant Arabidopsis through a proximity-biotinylation pipeline. Using *in situ* protein–protein interaction approaches, genetics and high-resolution imaging, we show that PBs comprise networks that interface with membranes. Surprisingly, the conserved component of PBs, DECAPPING PROTEIN 1 (DCP1), can interface with unique plasma membrane subdomains that include cell edges and vertices. We characterized these plasma membrane interfaces and discovered a developmental module that can control cell shape. This module is modulated by the liquid-like properties of DCP1 and the actin-nucleating SCAR–WAVE complex, whereby the DCP1-SCAR–WAVE interaction confines actin nucleation. This study reveals an unexpected repertoire for a conserved condensate at unique membrane-condensate interfaces.
