## Supplementary material for "The “Proxitome” of Arabidopsis Processing Bodies Reveals a Condensate-Membrane Interface Instructing Actin-Driven Directional Growth": Table S1

### Sheet: Primers used for cloning
Primers used for generating the contructs
Name	Sequence (5'->3')
HF-Fw	GTGGTCTC ACCATGGGTTCCGGAAGAGGATCGCA
HF-Rv	GTGGTCTC ACATTCCCTTGTCATCGTCATCCTTG
cDNA-DCP1-Fw	GTGGTCTC AAATGTCTCAAAACGGGAAGA
cDNA-DCP1-Rv	GTGGTCTC ACGAACCTTGTTGAAGTGCAT
sGFP AATG-Fw	GTGGTCTC A ATGG GCCCCGACATCGT
sGFP TTCG-Rv	GTGGTCTC A CGAA CCACCTTTGTAGAGCTC
BsaI-35S-Pro-Fw	gtGGTCTCaGGAGggaggaattccaatcccaca
BsaI-35S-pro-Rv	gtGGTCTCaCATTgcgtgtcctctccaaatgaa
AT1G33050-Fw	AAAAAGCAGGCTTAATGAAGCACTACAGTCACGGAATTG
AT1G33050-Rev	AGAAAGCTGGGTTAGGATATGGGTTCGAAAGAGAAGTCT
AT2G26920-Fw	AAAAAGCAGGCTTAATGTTCTTTGCAGAGATGTCTCCAG
AT2G26920-Rev	AGAAAGCTGGGTTCAGAGAAGGAGACACATATTGTCTAGACAAG
ECT4-Fw	AAAAAGCAGGCTTAATGTCTACTGTTGCTCCTCCTGC
ECT4-Rev	AGAAAGCTGGGTTTTGGTTTTTCCTTCCCAGACCG
ECT6-Fw	AAAAAGCAGGCTTAATGTATACCGAGGGAGCCTCTG
ECT6-Rev	AGAAAGCTGGGTTAAACCCTGGTTTACTTCTGAACTGATCT
MLN51-Fw	AAAAAGCAGGCTTAATGGCCCCTGATGGCG
MLN51-Rev	AGAAAGCTGGGTTCTTGCTAAAGCTCATCTCCGAGTATC
FLXL1-Fw	AAAAAGCAGGCTTAATGTCTGGAAGAAATCGTGGACCT
FLXL1-Rev	AGAAAGCTGGGTTTCGATGTCCTTGTCCTTGTGGT
EIN2-Fw	AAAAAGCAGGCTTAATGGAAGCTGAAATTGTGAATGTGAGAC
EIN2-Rev	AGAAAGCTGGGTTACCCAATGATCCGTACGCAG
VAP27-1-Fw	AAAAAGCAGGCTTAATGAGTAACATCGATCTGATTGGGATGAGTAACC
VAP27-1-Rev	AGAAAGCTGGGTTTGTCCTCTTCATAATGTATCCCAAAATTAGACC
AT5G53330-Fw	AAAAAGCAGGCTTAATGGATTACGATTACAGAAACAAGTCTGGT
AT5G53330-Rev	AGAAAGCTGGGTTGGAAGAACCATGGAGCAAATGTGC
attb1adapter	GGGGACAAGTTTGTACAAAAAAGCAGGCT
attb2adapter	GGGGACCACTTTGTACAAGAAAGCTGGGTT

### Sheet: Primers used for mutants
Primers used for genotyping of mutant lines can be found in Table SX
LBb1.3	PM_310	ATTTTGCCGATTTCGGAAC
LB1 _Sail	PM_311	GCCTTTTCAGAAATGGATAAATAGCCTTGCTTCC
LB2 _Sail	PM_312	GCTTCCTATTATATCTTCCCAAATTACCAATACA
LB1_Gabi_08409	PM_313	ATATTGACCATCATACTCATTGC
